# Cryptic inoviruses are pervasive in bacteria and archaea across Earth’s biomes

**DOI:** 10.1101/548222

**Authors:** Simon Roux, Mart Krupovic, Rebecca A. Daly, Adair L. Borges, Stephen Nayfach, Frederik Schulz, Jan-Fang Cheng, Natalia N. Ivanova, Joseph Bondy-Denomy, Kelly C. Wrighton, Tanja Woyke, Axel Visel, Nikos C. Kyrpides, Emiley A. Eloe-Fadrosh

**Affiliations:** DOE Joint Genome Institute, Walnut Creek, CA 94598, USA; Institut Pasteur, Unité Biologie Moléculaire du Gène chez les Extrêmophiles, Paris, 75015, France; Department of Soil and Crop Sciences, Colorado State University, Fort Collins, CO 80521, USA; Department of Microbiology and Immunology, University of California, San Francisco, San Francisco, CA 94143, USA; Quantitative Biosciences Institute, University of California, San Francisco, San Francisco, CA 94143, USA

**Keywords:** virus, bacteriophage, archaeal virus, viral diversity, chronic virus, host-pathogen interaction

## Abstract

Bacteriophages from the *Inoviridae* family (inoviruses) are characterized by their unique morphology, genome content, and infection cycle. To date, a relatively small number of inovirus isolates have been extensively studied, either for biotechnological applications such as phage display, or because of their impact on the toxicity of known bacterial pathogens including *Vibrio cholerae* and *Neisseria meningitidis*. Here we show that the current 56 members of the *Inoviridae* family represent a minute fraction of a highly diverse group of inoviruses. Using a new machine learning approach leveraging a combination of marker gene and genome features, we identified 10,295 inovirus-like genomes from microbial genomes and metagenomes. Collectively, these represent six distinct proposed inovirus families infecting nearly all bacterial phyla across virtually every ecosystem. Putative inoviruses were also detected in several archaeal genomes, suggesting that these viruses may have occasionally transferred from bacterial to archaeal hosts. Finally, we identified an expansive diversity of inovirus-encoded toxin-antitoxin and gene expression modulation systems, alongside evidence of both synergistic (CRISPR evasion) and antagonistic (superinfection exclusion) interactions with co-infecting viruses which we experimentally validated in a *Pseudomonas* model. Capturing this previously obscured component of the global virosphere sparks new avenues for microbial manipulation approaches and innovative biotechnological applications.
