## Supplementary Table 1 for "Cryptic inoviruses are pervasive in bacteria and archaea across Earth’s biomes"

### Sheet: Reference genomes
Id	Name	Genome Length	Genome type	Genus	Host	Host (classification)	pI protein (Reference genome protein family)	Major coat protein ; Annotation ; Presence of a signal peptide ; Length ; Number of transmembrane domains
NC_001341	Acholeplasma phage MV-L1	4491	circular	Plectrovirus	Acholeplasma	Bacteria;Tenericutes;Mollicutes;Acholeplasmatales;Acholeplasmataceae;Acholeplasma	NC_001341_gene_0001 (Singleton)	NC_001341.NC_001341_gene_0007 ; predicted by Glimmer ; NA ; 59 ; 1
GQ153916	Mutant Enterobacteria phage f1 isolate F1_1	6407	circular	Inovirus	Enterobacteria	Bacteria;Proteobacteria;Gammaproteobacteria;Enterobacterales;Enterobacteriaceae;Escherichia	GQ153916.ACY07134.1 (PF_006)	GQ153916.ACY07131.1 ; VIII ; NSPA ; 50 ; 1
GQ153919	Enterobacteria phage f1 isolate F1_ancestral	6407	circular	Inovirus	Enterobacteria	Bacteria;Proteobacteria;Gammaproteobacteria;Enterobacterales;Enterobacteriaceae;Escherichia	GQ153919.ACY07164.1 (PF_006)	GQ153919.ACY07161.1 ; VIII ; SP ; 50 ; 1
NC_001332	Enterobacteria phage I2-2	6744	circular	Lineavirus	Enterobacteria	Bacteria;Proteobacteria;Gammaproteobacteria;Enterobacterales;Enterobacteriaceae;Escherichia	NC_001332.NP_039622.1 (PF_006)	NC_001332.NP_039620.1 ; major coat protein ; SP ; 55 ; 1
NC_001954	Enterobacteria phage If1	8454	circular	Unassigned	Enterobacteria	Bacteria;Proteobacteria;Gammaproteobacteria;Enterobacterales;Enterobacteriaceae;Escherichia	NC_001954.NP_047358.1 (PF_006)	NC_001954.NP_047355.1 ; major coat protein ; SP ; 51 ; 1
NC_002014	Enterobacteria phage Ike	6883	circular	Lineavirus	Enterobacteria	Bacteria;Proteobacteria;Gammaproteobacteria;Enterobacterales;Enterobacteriaceae;Escherichia	NC_002014.NP_040578.1 (PF_006)	NC_002014.NP_040575.1 ; major coat protein ; SP ; 53 ; 1
NC_003287	Enterobacteria phage M13	6407	circular	Inovirus	Enterobacteria	Bacteria;Proteobacteria;Gammaproteobacteria;Enterobacterales;Enterobacteriaceae;Escherichia	NC_003287.NP_510893.1 (PF_006)	NC_003287.NP_510890.1 ; major coat protein ; SP ; 50 ; 1
NC_025824	Enterobacteria phage fd strain 478	6408	circular	Inovirus	Enterobacteria	Bacteria;Proteobacteria;Gammaproteobacteria;Enterobacterales;Enterobacteriaceae;Escherichia	NC_025824.YP_009111305.1 (PF_006)	NC_025824.YP_009111302.1 ; VIII ; SP ; 50 ; 1
NC_003460	Propionibacterium phage B5	5804	circular	Unassigned	Propionibacterium	Bacteria;Actinobacteria;Actinobacteria;Propionibacteriales;Nocardioidaceae;Mumia	NC_003460.NP_604428.1 (PF_055)	NC_003460.NP_604425.1 ; Putative coat protein ; NA ; 57 ; 1
AY324828	Pseudomonas phage Pf1 complete prophage.	10675	linear	Unassigned	Pseudomonas	Bacteria;Proteobacteria;Gammaproteobacteria;Pseudomonadales;Pseudomonadaceae;Pseudomonas	AY324828.AAQ94688.1 (PF_006)	AY324828.AAQ94685.1 ; PA0723 ; SP ; 46 ; 1
NC_001331	Pseudomonas phage Pf1	7349	linear	Unassigned	Pseudomonas	Bacteria;Proteobacteria;Gammaproteobacteria;Pseudomonadales;Pseudomonadaceae;Pseudomonas	NC_001331.NP_039606.1 (PF_006)	NC_001331.NP_039603.1 ; major coat protein ; SP ; 46 ; 1
NC_001418	Pseudomonas phage Pf3	5833	circular	Unassigned	Pseudomonas	Bacteria;Proteobacteria;Gammaproteobacteria;Pseudomonadales;Pseudomonadaceae;Pseudomonas	NC_001418.NP_040656.1 (PF_006)	NC_001418.NP_040652.1 ; major coat protein ; NA ; 44 ; 1
AB931172	Ralstonia phage RS611 DNA	6386	circular	Unassigned	Ralstonia	Bacteria;Proteobacteria;Betaproteobacteria;Burkholderiales;Burkholderiaceae;Ralstonia	AB931172.BAP81901.1 (PF_006)	AB931172.BAP81896.1 ; coat protein ; SP ; 41 ; 1
KX179905	Ralstonia phage Rs551	7929	linear	Unassigned	Ralstonia	Bacteria;Proteobacteria;Betaproteobacteria;Burkholderiales;Burkholderiaceae;Ralstonia	KX179905.ANO57665.1 (PF_006)	KX179905.ANO57663.1 ; hypothetical protein ; SP ; 49 ; 1
LC066596	Ralstonia phage RSS-TH1 DNA	7273	circular	Unassigned	Ralstonia	Bacteria;Proteobacteria;Betaproteobacteria;Burkholderiales;Burkholderiaceae;Ralstonia	LC066596.BAS04453.1 (PF_006)	LC066596.BAS04448.1 ; major coat protein ; NSPA ; 41 ; 1
NC_005131	Ralstonia phage p12J	7118	linear	Unassigned	Ralstonia	Bacteria;Proteobacteria;Betaproteobacteria;Burkholderiales;Burkholderiaceae;Ralstonia	NC_005131.NP_932302.2 (PF_006)	NC_005131.NP_932299.1 ; ORF4 ; SP ; 44 ; 1
NC_008574	Ralstonia phage RSM1	9004	circular	Habenivirus	Ralstonia	Bacteria;Proteobacteria;Betaproteobacteria;Burkholderiales;Burkholderiaceae;Ralstonia	NC_008574.YP_863915.1 (PF_006)	NC_008574.YP_863911.1 ; hypothetical protein ; NA ; 46 ; 1 / NC_008574.YP_863912.1 ; hypothetical protein ; SP ; 51 ; 1
NC_008575	Ralstonia phage RSS1	6662	circular	Unassigned	Ralstonia	Bacteria;Proteobacteria;Betaproteobacteria;Burkholderiales;Burkholderiaceae;Ralstonia	NC_008575.YP_863929.1 (PF_006)	NC_008575.YP_863924.1 ; major coat protein ; SP ; 41 ; 1
NC_011399	Ralstonia phage RSM3	8929	circular	Habenivirus	Ralstonia	Bacteria;Proteobacteria;Betaproteobacteria;Burkholderiales;Burkholderiaceae;Ralstonia	NC_011399.YP_002290962.1 (PF_006)	NC_011399.YP_002290959.1 ; hypothetical protein ; SP ; 51 ; 1
NC_015297	Ralstonia phage PE226	5475	circular	Unassigned	Ralstonia	Bacteria;Proteobacteria;Betaproteobacteria;Burkholderiales;Burkholderiaceae;Ralstonia	NC_015297.YP_004327586.1 (PF_006)	NC_015297.YP_004327583.1 ; putative major coat protein ; SP ; 43 ; 1
NC_019548	Ralstonia phage RSS0	7288	circular	Unassigned	Ralstonia	Bacteria;Proteobacteria;Betaproteobacteria;Burkholderiales;Burkholderiaceae;Ralstonia	NC_019548.YP_007011052.1 (PF_006)	NC_019548.YP_007011047.1 ; major coat protein ; SP ; 41 ; 1
NC_021862	Ralstonia phage RSS30 DNA	8576	circular	Unassigned	Ralstonia	Bacteria;Proteobacteria;Betaproteobacteria;Burkholderiales;Burkholderiaceae;Ralstonia	NC_021862.NC_021862_gene_0013 (PF_006) / NC_021862.NC_021862_gene_0015 (PF_006)	NC_021862.NC_021862_gene_0005 ; predicted by Glimmer ; NA ; 43 ; 1 / NC_021862.NC_021862_gene_0007 ; predicted by Glimmer ; NA ; 47 ; 1/ NC_021862.NC_021862_gene_0012 ; predicted by Glimmer ; NA ; 38 ; 1
NC_021866	Ralstonia phage RSS20 DNA	7219	circular	Unassigned	Ralstonia	Bacteria;Proteobacteria;Betaproteobacteria;Burkholderiales;Burkholderiaceae;Ralstonia	Partial genome, pI-like gene likely in the ...NNNN… region	NC_021866.YP_008320409.1 ; major coat protein ; SP ; 41 ; 1
NC_023586	Ralstonia phage 1 NP-2014	8460	circular	Unassigned	Ralstonia	Bacteria;Proteobacteria;Betaproteobacteria;Burkholderiales;Burkholderiaceae;Ralstonia	NC_023586.YP_009008132.1 (PF_006)	NC_023586.YP_009008129.1 ; phage assembly protein ; SP ; 53 ; 1
NC_025454	Ralstonia phage RS603 DNA	7679	circular	Habenivirus	Ralstonia	Bacteria;Proteobacteria;Betaproteobacteria;Burkholderiales;Burkholderiaceae;Ralstonia	NC_025454.YP_009103105.1 (PF_006)	NC_025454.YP_009103102.1 ; hypothetical protein ; SP ; 51 ; 1
AJ969242	Spiroplasma phage SVGII3	7878	circular	Unassigned	Spiroplasma	Bacteria;Tenericutes;Mollicutes;Entomoplasmatales;Spiroplasmataceae;Spiroplasma	AJ969242.CAI94593.1 (PF_036)	AJ969242.CAI94589.1 ; putative transmembrane protein ; NA ; 59 ; 1 / AJ969242.CAI94590.1 ; putative transmembrane protein ; NA ; 57 ; 1/ AJ969242.CAI94592.1 ; putative transmembrane protein ; NA ; 54 ; 1
NC_001270	Spiroplasma phage SVTS2	6825	circular	Unassigned	Spiroplasma	Bacteria;Tenericutes;Mollicutes;Entomoplasmatales;Spiroplasmataceae;Spiroplasma	NC_001270.NP_052051.1 (PF_036)	NC_001270.NP_052063.1 ; hypothetical protein ; NA ; 52 ; 1
NC_001365	Spiroplasma phage 1-R8A2B	8273	circular	Vespertiliovirus	Spiroplasma	Bacteria;Tenericutes;Mollicutes;Entomoplasmatales;Spiroplasmataceae;Spiroplasma	NC_001365.NP_040337.2 (PF_036)	NC_001365.NP_040342.1 ; hypothetical protein ; NA ; 49 ; 1 / NC_001365.NP_040347.1 ; hypothetical protein ; NA ; 53 ; 1
NC_003793	Spiroplasma phage 1-C74	7768	circular	Vespertiliovirus	Spiroplasma	Bacteria;Tenericutes;Mollicutes;Entomoplasmatales;Spiroplasmataceae;Spiroplasma	NC_003793.NP_620621.1 (PF_036)	NC_003793.NP_620628.1 ; hypothetical protein ; NA ; 49 ; 1 / NC_003793.NP_620631.1 ; hypothetical protein ; NA ; 49 ; 1
NC_009987	Spiroplasma kunkelii virus SkV1_CR2-3x	7870	circular	Vespertiliovirus	Spiroplasma	Bacteria;Tenericutes;Mollicutes;Entomoplasmatales;Spiroplasmataceae;Spiroplasma	NC_009987.YP_001552221.1 (PF_036)	NC_009987.YP_001552218.1 ; hypothetical protein ; NA ; 49 ; 1 / NC_009987.YP_001552219.1 ; hypothetical protein ; NA ; 53 ; 1
EF489910	Stenotrophomonas phage PSH1	6867	circular	Unassigned	Stenotrophomonas	Bacteria;Proteobacteria;Gammaproteobacteria;Xanthomonadales;Xanthomonadaceae;Stenotrophomonas	EF489910.ABS31644.1 (PF_006)	EF489910.ABS31640.1 ; hypothetical protein ; NA ; 68 ; 1
HG315669	Stenotrophomonas phage phiSMA6	7648	circular	Unassigned	Stenotrophomonas	Bacteria;Proteobacteria;Gammaproteobacteria;Xanthomonadales;Xanthomonadaceae;Stenotrophomonas	HG315669.CDF76789.1 (PF_006)	HG315669.CDF76793.1 ; hypothetical protein ; NA ; 86 ; 1
NC_007189	Stenotrophomonas phage phiSMA9	6907	circular	Unassigned	Stenotrophomonas	Bacteria;Proteobacteria;Gammaproteobacteria;Xanthomonadales;Xanthomonadaceae;Stenotrophomonas	NC_007189.NC_007189_gene_0005 (PF_006)	NC_007189.NC_007189_gene_0001 ; predicted by Glimmer ; NA ; 59 ; 1 / NC_007189.NC_007189_gene_0010 ; predicted by Glimmer ; NA ; 45 ; 1/ NC_007189.NC_007189_gene_0012 ; predicted by Glimmer ; NA ; 58 ; 1
NC_015586	Stenotrophomonas phage phiSHP2	5819	circular	Unassigned	Stenotrophomonas	Bacteria;Proteobacteria;Gammaproteobacteria;Xanthomonadales;Xanthomonadaceae;Stenotrophomonas	NC_015586.YP_004539137.1 (PF_006)	NC_015586.YP_004539134.1 ; hypothetical protein ; NA ; 45 ; 1
NC_021569	Stenotrophomonas phage phiSMA7	7069	circular	Unassigned	Stenotrophomonas	Bacteria;Proteobacteria;Gammaproteobacteria;Xanthomonadales;Xanthomonadaceae;Stenotrophomonas	NC_021569.YP_008130373.1 (PF_006)	NC_021569.YP_008130368.1 ; hypothetical protein ; NA ; 85 ; 1
LC035386	Thermus phage phiOH3 genomic DNA	5688	circular	Unassigned	Thermus	Bacteria;Deinococcus-Thermus;Deinococci;Thermales;Thermaceae;Thermus	LC035386.BAS49603.1 (PF_055)	LC035386.BAS49600.1 ; major coat protein ; NA ; 46 ; 1
LC210520	Thermus phage phiOH16 genomic DNA	6533	circular	Unassigned	Thermus	Bacteria;Deinococcus-Thermus;Deinococci;Thermales;Thermaceae;Thermus	LC210520.BAX02605.1 (PF_055)	LC210520.BAX02602.1 ; major coat protein ; NA ; 46 ; 1
NC_026582	Uncultured phage WW-nAnB	4817	linear	Unassigned	Unknown	Wastewater	NC_026582.YP_009123867.1 (PF_055)	NC_026582.YP_009123863.1 ; protein D ; NA ; 43 ; 1 / NC_026582.YP_009123866.1 ; protein G ; NA ; 37 ; 1
NC_026612	Uncultured phage WW-nAnB strain 2	5077	circular	Unassigned	Unknown	Wastewater	NC_026612.YP_009126693.1 (PF_055)	NC_026612.YP_009126692.1 ; protein G ; NA ; 37 ; 1 / NC_026613.YP_009126697.1 ; protein D ; NA ; 43 ; 1
NC_026613	Uncultured phage WW-nAnB strain 3	5210	circular	Unassigned	Unknown	Wastewater	NC_026613.YP_009126701.1 (PF_055)	NC_026613.YP_009126700.1 ; protein G ; NA ; 37 ; 1
AB572858	Vibrio phage ND1-fs1 DNA	6856	circular	Unassigned	Vibrio	Bacteria;Proteobacteria;Gammaproteobacteria;Vibrionales;Vibrionaceae;Vibrio	AB572858.BAJ12061.1 (PF_006)	AB572858.BAJ12070.1 ; putative major coat protein precursor ; NA ; 82 ; 2
AF452449	Bacteriophage VSKK	6834	circular	Unassigned	Vibrio	Bacteria;Proteobacteria;Gammaproteobacteria;Vibrionales;Vibrionaceae;Vibrio	AF452449.AAL40840.1 (PF_006)	AF452449.AAL40839.1 ; putative major coat protein precursor ; NA ; 82 ; 2
CP017895	Vibrio phage K04M1_VK04M1	7079	circular	Unassigned	Vibrio	Bacteria;Proteobacteria;Gammaproteobacteria;Vibrionales;Vibrionaceae;Vibrio	CP017895.ARP06764.1 (PF_006)	CP017895.ARP06761.1 ; putative major coat protein ; NSPA ; 48 ; 1
NC_001956	Vibrio phage fs2	8651	linear	Saetivirus	Vibrio	Bacteria;Proteobacteria;Gammaproteobacteria;Vibrionales;Vibrionaceae;Vibrio	NC_001956.NP_047371.1 (PF_006)	NC_001956.NP_047368.1 ; hypothetical protein ; SP ; 49 ; 1
NC_002362	Vibrio phage VfO3K6	8784	circular	Unassigned	Vibrio	Bacteria;Proteobacteria;Gammaproteobacteria;Vibrionales;Vibrionaceae;Vibrio	NC_002362.NP_059537.1 (PF_006)	NC_002362.NP_059534.1 ; Vpf81 ; SP ; 45 ; 1
NC_002363	Vibrio phage VfO4K68	6891	circular	Unassigned	Vibrio	Bacteria;Proteobacteria;Gammaproteobacteria;Vibrionales;Vibrionaceae;Vibrio	NC_002363.NP_059547.1 (PF_006)	NC_002363.NP_059544.1 ; Vpf81 ; SP ; 45 ; 1
NC_003327	Vibrio phage VSK	6882	circular	Fibrovirus	Vibrio	Bacteria;Proteobacteria;Gammaproteobacteria;Vibrionales;Vibrionaceae;Vibrio	NC_003327.NP_542361.2 (PF_006) / NC_003327.NP_542362.1 (PF_006)	NC_003327.NP_752644.1 ; major coat protein ; SP ; 39 ; 1
NC_004306	Vibrio phage fs1	6340	circular	Fibrovirus	Vibrio	Bacteria;Proteobacteria;Gammaproteobacteria;Vibrionales;Vibrionaceae;Vibrio	NC_004306.NP_695195.1 (PF_006)	NC_004306.NP_695190.1 ; putative major coat protein ; NA ; 44 ; 1
NC_004736	Vibrio phage VGJphi	7542	circular	Fibrovirus	Vibrio	Bacteria;Proteobacteria;Gammaproteobacteria;Vibrionales;Vibrionaceae;Vibrio	NC_004736.NP_835479.1 (PF_006)	NC_004736.NP_835475.1 ; putative major capsid protein ; NA ; 44 ; 1
NC_005948	Vibrio phage Vf33	7965	circular	Unassigned	Vibrio	Bacteria;Proteobacteria;Gammaproteobacteria;Vibrionales;Vibrionaceae;Vibrio	NC_005948.YP_031685.1 (PF_006)	NC_005948.YP_031682.1 ; putative major coat protein ; SP ; 48 ; 1
NC_006294	Vibrio phage KSF-1phi	7107	circular	Unassigned	Vibrio	Bacteria;Proteobacteria;Gammaproteobacteria;Vibrionales;Vibrionaceae;Vibrio	NC_006294.YP_087078.1 (PF_006)	NC_006294.YP_087076.1 ; hypothetical protein ; NA ; 40 ; 1 / NC_006294.YP_087079.1 ; hypothetical protein ; NA ; 57 ; 1
NC_012757	Vibrio phage VEJphi	6842	circular	Fibrovirus	Vibrio	Bacteria;Proteobacteria;Gammaproteobacteria;Vibrionales;Vibrionaceae;Vibrio	NC_012757.YP_002925195.1 (PF_006)	NC_012757.YP_002925191.1 ; major capsid protein ; NA ; 44 ; 1
NC_015209	Vibrio phage CTX chromosome I	10638	linear	Unassigned	Vibrio	Bacteria;Proteobacteria;Gammaproteobacteria;Vibrionales;Vibrionaceae;Vibrio	NC_015209.YP_004286239.1 (PF_006)	NC_015209.YP_004286236.1 ; Cep ; SP ; 49 ; 1
NC_016162	Vibrio phage VCY-phi	7103	linear	Unassigned	Vibrio	Bacteria;Proteobacteria;Gammaproteobacteria;Vibrionales;Vibrionaceae;Vibrio	NC_016162.YP_004934230.1 (PF_006)	NC_016162.YP_004934227.1 ; hypothetical protein ; SP ; 44 ; 1
NC_021562	Vibrio phage VFJ	8555	circular	Saetivirus	Vibrio	Bacteria;Proteobacteria;Gammaproteobacteria;Vibrionales;Vibrionaceae;Vibrio	NC_021562.YP_008130281.1 (PF_006)	NC_021562.YP_008130278.1 ; major coat protein ; SP ; 49 ; 1
NC_001396	Xanthomonas phage Cf1c	7308	circular	Unassigned	Xanthomonas	Bacteria;Proteobacteria;Gammaproteobacteria;Xanthomonadales;Xanthomonadaceae;Xanthomonas	NC_001396.NP_040477.1 (PF_006)	NC_001396.NP_536674.1 ; B coat protein ; SP ; 51 ; 1

### Sheet: Structural protein detections
Genome	Protein	Size (aa)	# TMD	Annotation	Coat protein type (from annotation)	Detection
LC035386	LC035386.BAS49600.1	46	1	major coat protein	major	Predicted_structural		Detection code	Size	TMD	SP
LC210520	LC210520.BAX02602.1	46	1	major coat protein	major	Predicted_structural		Predicted_structural	30 to 60 aa	1	No
NC_001418	NC_001418.NP_040652.1	44	1	major coat protein	major	Predicted_structural		Predicted_structural_SP	30 to 120 aa	1	Yes
NC_003460	NC_003460.NP_604425.1	57	1	Putative coat protein	major	Predicted_structural		Putative_structural	30 to 120 aa	1 or 2	No
NC_004306	NC_004306.NP_695190.1	44	1	putative major coat protein	major	Predicted_structural
NC_004736	NC_004736.NP_835475.1	44	1	putative major capsid protein	major	Predicted_structural
NC_012757	NC_012757.YP_002925191.1	44	1	major capsid protein	major	Predicted_structural
AB931172	AB931172.BAP81896.1	41	1	coat protein	major	Predicted_structural_SP
AY324828	AY324828.AAQ94685.1	46	1	PA0723	major	Predicted_structural_SP
CP017895	CP017895.ARP06761.1	48	1	putative major coat protein	major	Predicted_structural_SP
GQ153916	GQ153916.ACY07131.1	50	1	VIII	major	Predicted_structural_SP
GQ153919	GQ153919.ACY07161.1	50	1	VIII	major	Predicted_structural_SP
LC066596	LC066596.BAS04448.1	41	1	major coat protein	major	Predicted_structural_SP
NC_001331	NC_001331.NP_039603.1	46	1	major coat protein	major	Predicted_structural_SP
NC_001332	NC_001332.NP_039620.1	55	1	major coat protein	major	Predicted_structural_SP
NC_001396	NC_001396.NP_536674.1	51	1	B coat protein	major	Predicted_structural_SP
NC_001954	NC_001954.NP_047355.1	51	1	major coat protein	major	Predicted_structural_SP
NC_002014	NC_002014.NP_040575.1	53	1	major coat protein	major	Predicted_structural_SP
NC_003287	NC_003287.NP_510890.1	50	1	major coat protein	major	Predicted_structural_SP
NC_003327	NC_003327.NP_752644.1	39	1	major coat protein	major	Predicted_structural_SP
NC_005948	NC_005948.YP_031682.1	48	1	putative major coat protein	major	Predicted_structural_SP
NC_008575	NC_008575.YP_863924.1	41	1	major coat protein	major	Predicted_structural_SP
NC_015297	NC_015297.YP_004327583.1	43	1	putative major coat protein	major	Predicted_structural_SP
NC_021562	NC_021562.YP_008130278.1	49	1	major coat protein	major	Predicted_structural_SP
NC_021866	NC_021866.YP_008320409.1	41	1	major coat protein	major	Predicted_structural_SP
NC_023586	NC_023586.YP_009008129.1	53	1	phage assembly protein	major	Predicted_structural_SP
NC_025824	NC_025824.YP_009111302.1	50	1	VIII	major	Predicted_structural_SP
AB572858	AB572858.BAJ12070.1	82	2	putative major coat protein precursor	major	Putative_structural
AF452449	AF452449.AAL40839.1	82	2	putative major coat protein precursor	major	Putative_structural
GQ153916	GQ153916.ACY07129.1	33	1	VII	minor	Predicted_structural
GQ153916	GQ153916.ACY07130.1	32	1	IX	minor	Predicted_structural
GQ153919	GQ153919.ACY07159.1	33	1	VII	minor	Predicted_structural
GQ153919	GQ153919.ACY07160.1	32	1	IX	minor	Predicted_structural
LC035386	LC035386.BAS49599.1	34	1	minor coat protein	minor	Predicted_structural
LC210520	LC210520.BAX02601.1	34	1	minor coat protein	minor	Predicted_structural
NC_001332	NC_001332.NP_039619.1	33	1	minor coat protein	minor	Predicted_structural
NC_001418	NC_001418.NP_040651.1	58	1	hypothetical protein	minor	Predicted_structural
NC_001954	NC_001954.NP_047353.1	32	1	minor coat protein	minor	Predicted_structural
NC_001954	NC_001954.NP_047354.1	32	1	minor coat protein	minor	Predicted_structural
NC_001956	NC_001956.NP_047367.1	38	1	minor coat protein	minor	Predicted_structural
NC_002014	NC_002014.NP_040573.1	32	1	minor coat protein	minor	Predicted_structural
NC_002014	NC_002014.NP_040574.1	33	1	minor coat protein	minor	Predicted_structural
NC_003287	NC_003287.NP_510888.1	33	1	minor coat protein	minor	Predicted_structural
NC_003287	NC_003287.NP_510889.1	32	1	minor coat protein	minor	Predicted_structural
NC_003460	NC_003460.NP_604423.1	32	1	Putative structural protein	minor	Predicted_structural
NC_021562	NC_021562.YP_008130276.1	38	1	minor coat protein	minor	Predicted_structural
NC_021562	NC_021562.YP_008130277.1	38	1	minor coat protein	minor	Predicted_structural
NC_023586	NC_023586.YP_009008128.1	39	1	minor capsid protein	minor	Predicted_structural
NC_025824	NC_025824.YP_009111301.1	32	1	IX	minor	Predicted_structural
AB572858	AB572858.BAJ12060.1	104	1	putative minor capsid protein	minor	Putative_structural
NC_001418	NC_001418.NP_040654.1	93	2	putative minor coat protein	minor	Putative_structural
NC_003327	NC_003327.NP_542360.1	104	1	putative minor coat protein	minor	Putative_structural
NC_003460	NC_003460.NP_604427.1	90	1	Putative structural protein	minor	Putative_structural
NC_004306	NC_004306.NP_695194.1	104	1	putative minor coat protein	minor	Putative_structural
NC_004736	NC_004736.NP_835478.1	80	1	putative minor coat protein	minor	Putative_structural
NC_008575	NC_008575.YP_863928.1	91	2	putative minor coat protein	minor	Putative_structural
NC_012757	NC_012757.YP_002925194.1	104	1	putative minor coat protein	minor	Putative_structural
NC_015297	NC_015297.YP_004327581.1	90	1	putative minor coat protein	minor	Putative_structural
CP017895	CP017895.ARP06762.1	491	1	minor capsid protein	minor	Unrecognized
CP017895	CP017895.ARP06763.1	104	3	putative minor coat protein	minor	Unrecognized
LC035386	LC035386.BAS49598.1	30	1	minor coat protein	minor	Unrecognized
LC035386	LC035386.BAS49602.1	142	4	minor coat protein	minor	Unrecognized
LC210520	LC210520.BAX02600.1	30	1	minor coat protein	minor	Unrecognized
LC210520	LC210520.BAX02604.1	142	4	minor coat protein	minor	Unrecognized
NC_001332	NC_001332.NP_039618.1	29	1	minor coat protein	minor	Unrecognized
NC_001396	NC_001396.NP_536675.1	419	1	A coat protein	minor	Unrecognized
NC_001954	NC_001954.NP_047357.1	113	3	minor coat protein	minor	Unrecognized
NC_001956	NC_001956.NP_047370.1	116	3	minor coat protein	minor	Unrecognized
NC_002014	NC_002014.NP_040577.1	116	3	minor coat protein	minor	Unrecognized
NC_003287	NC_003287.NP_510892.1	112	3	minor coat protein	minor	Unrecognized
NC_005948	NC_005948.YP_031684.1	104	3	putative minor coat protein	minor	Unrecognized
NC_012757	NC_012757.YP_002925192.1	29	1	putative minor capsid protein	minor	Unrecognized
NC_012757	NC_012757.YP_002925193.1	493	1	minor capsid protein	minor	Unrecognized
NC_015297	NC_015297.YP_004327582.1	79	0	putative minor coat protein	minor	Unrecognized
NC_015297	NC_015297.YP_004327584.1	465	1	putative minor coat protein	minor	Unrecognized
NC_015297	NC_015297.YP_004327585.1	105	3	putative minor coat protein	minor	Unrecognized
NC_016162	NC_016162.YP_004934228.1	475	2	minor capsid protein	minor	Unrecognized
NC_023586	NC_023586.YP_009008127.1	28	1	minor capsid protein	minor	Unrecognized
AJ969242	AJ969242.CAI94589.1	59	1	putative transmembrane protein		Predicted_structural
AJ969242	AJ969242.CAI94590.1	57	1	putative transmembrane protein		Predicted_structural
AJ969242	AJ969242.CAI94592.1	54	1	putative transmembrane protein		Predicted_structural
NC_001270	NC_001270.NP_052063.1	52	1	hypothetical protein		Predicted_structural
NC_001341	NC_001341.NC_001341_gene_0007	59	1	predicted by Glimmer		Predicted_structural
NC_001365	NC_001365.NP_040342.1	49	1	hypothetical protein		Predicted_structural
NC_001365	NC_001365.NP_040347.1	53	1	hypothetical protein		Predicted_structural
NC_001956	NC_001956.NP_047366.1	39	1	hypothetical protein		Predicted_structural
NC_003793	NC_003793.NP_620628.1	49	1	hypothetical protein		Predicted_structural
NC_003793	NC_003793.NP_620631.1	49	1	hypothetical protein		Predicted_structural
NC_006294	NC_006294.YP_087076.1	40	1	hypothetical protein		Predicted_structural
NC_006294	NC_006294.YP_087079.1	57	1	hypothetical protein		Predicted_structural
NC_007189	NC_007189.NC_007189_gene_0001	59	1	predicted by Glimmer		Predicted_structural
NC_007189	NC_007189.NC_007189_gene_0010	45	1	predicted by Glimmer		Predicted_structural
NC_007189	NC_007189.NC_007189_gene_0012	58	1	predicted by Glimmer		Predicted_structural
NC_008574	NC_008574.YP_863911.1	46	1	hypothetical protein		Predicted_structural
NC_009987	NC_009987.YP_001552218.1	49	1	hypothetical protein		Predicted_structural
NC_009987	NC_009987.YP_001552219.1	53	1	hypothetical protein		Predicted_structural
NC_015586	NC_015586.YP_004539134.1	45	1	hypothetical protein		Predicted_structural
NC_021862	NC_021862.NC_021862_gene_0005	43	1	predicted by Glimmer		Predicted_structural
NC_021862	NC_021862.NC_021862_gene_0007	47	1	predicted by Glimmer		Predicted_structural
NC_021862	NC_021862.NC_021862_gene_0012	38	1	predicted by Glimmer		Predicted_structural
NC_025824	NC_025824.YP_009111300.1	33	1	VII		Predicted_structural
NC_026582	NC_026582.YP_009123863.1	43	1	protein D		Predicted_structural
NC_026582	NC_026582.YP_009123866.1	37	1	protein G		Predicted_structural
NC_026612	NC_026612.YP_009126689.1	43	1	protein D		Predicted_structural
NC_026612	NC_026612.YP_009126692.1	37	1	protein G		Predicted_structural
NC_026613	NC_026613.YP_009126697.1	43	1	protein D		Predicted_structural
NC_026613	NC_026613.YP_009126700.1	37	1	protein G		Predicted_structural
KX179905	KX179905.ANO57663.1	49	1	hypothetical protein		Predicted_structural_SP
NC_001956	NC_001956.NP_047368.1	49	1	hypothetical protein		Predicted_structural_SP
NC_002362	NC_002362.NP_059534.1	45	1	Vpf81		Predicted_structural_SP
NC_002363	NC_002363.NP_059544.1	45	1	Vpf81		Predicted_structural_SP
NC_005131	NC_005131.NP_932299.1	44	1	ORF4		Predicted_structural_SP
NC_008574	NC_008574.YP_863912.1	51	1	hypothetical protein		Predicted_structural_SP
NC_011399	NC_011399.YP_002290959.1	51	1	hypothetical protein		Predicted_structural_SP
NC_015209	NC_015209.YP_004286236.1	49	1	Cep		Predicted_structural_SP
NC_016162	NC_016162.YP_004934227.1	44	1	hypothetical protein		Predicted_structural_SP
NC_019548	NC_019548.YP_007011047.1	41	1	major coat protein		Predicted_structural_SP
NC_025454	NC_025454.YP_009103102.1	51	1	hypothetical protein		Predicted_structural_SP
AB931172	AB931172.BAP81897.1	111	1	hypothetical protein		Putative_structural
AB931172	AB931172.BAP81900.1	91	2	hypothetical protein		Putative_structural
AJ969242	AJ969242.CAI94588.1	89	2	putative transmembrane protein		Putative_structural
AJ969242	AJ969242.CAI94591.1	63	1	hypothetical protein		Putative_structural
AJ969242	AJ969242.CAI94594.1	96	1	hypothetical protein		Putative_structural
AJ969242	AJ969242.CAI94595.1	79	2	hypothetical protein		Putative_structural
AY324828	AY324828.AAQ94684.1	83	1	PA0722		Putative_structural
AY324828	AY324828.AAQ94687.1	118	1	PA0725		Putative_structural
CP017895	CP017895.ARP06760.1	81	1	hypothetical protein		Putative_structural
EF489910	EF489910.ABS31640.1	68	1	hypothetical protein		Putative_structural
HG315669	HG315669.CDF76793.1	86	1	hypothetical protein		Putative_structural
KX179905	KX179905.ANO57658.1	92	1	hypothetical protein		Putative_structural
KX179905	KX179905.ANO57659.1	69	2	hypothetical protein		Putative_structural
KX179905	KX179905.ANO57661.1	82	1	hypothetical protein		Putative_structural
KX179905	KX179905.ANO57664.1	109	2	hypothetical protein		Putative_structural
LC066596	LC066596.BAS04449.1	111	1	hypothetical protein		Putative_structural
LC066596	LC066596.BAS04452.1	91	2	hypothetical protein		Putative_structural
NC_001270	NC_001270.NP_052052.1	97	1	hypothetical protein		Putative_structural
NC_001270	NC_001270.NP_052053.1	78	2	hypothetical protein		Putative_structural
NC_001270	NC_001270.NP_052060.1	88	1	hypothetical protein		Putative_structural
NC_001270	NC_001270.NP_052061.1	60	1	hypothetical protein		Putative_structural
NC_001270	NC_001270.NP_052062.1	71	1	hypothetical protein		Putative_structural
NC_001270	NC_001270.NP_052064.1	69	1	hypothetical protein		Putative_structural
NC_001331	NC_001331.NP_039602.1	83	1	hypothetical protein		Putative_structural
NC_001365	NC_001365.NP_040339.1	78	2	hypothetical protein		Putative_structural
NC_001365	NC_001365.NP_040343.1	83	1	hypothetical protein		Putative_structural
NC_001365	NC_001365.NP_040344.1	79	2	hypothetical protein		Putative_structural
NC_001365	NC_001365.NP_040345.1	113	2	hypothetical protein		Putative_structural
NC_001365	NC_001365.NP_040348.1	67	1	hypothetical protein		Putative_structural
NC_002362	NC_002362.NP_059533.1	76	1	Vpf76		Putative_structural
NC_002363	NC_002363.NP_059543.1	76	1	Vpf76		Putative_structural
NC_003327	NC_003327.NP_542357.2	80	1	hypothetical protein		Putative_structural
NC_003793	NC_003793.NP_620623.1	78	2	hypothetical protein		Putative_structural
NC_003793	NC_003793.NP_620624.1	72	2	hypothetical protein		Putative_structural
NC_003793	NC_003793.NP_620629.1	83	1	hypothetical protein		Putative_structural
NC_003793	NC_003793.NP_620632.1	67	1	hypothetical protein		Putative_structural
NC_003793	NC_003793.NP_620633.1	67	2	hypothetical protein		Putative_structural
NC_004306	NC_004306.NP_695204.1	81	1	hypothetical protein		Putative_structural
NC_004736	NC_004736.NP_835474.1	81	1	hypothetical protein		Putative_structural
NC_005131	NC_005131.NP_932297.1	102	1	ORF2		Putative_structural
NC_005131	NC_005131.NP_932298.1	77	1	ORF3		Putative_structural
NC_005131	NC_005131.NP_932301.1	106	2	ORF6		Putative_structural
NC_005948	NC_005948.YP_031681.1	81	1	hypothetical protein		Putative_structural
NC_006294	NC_006294.YP_087073.1	79	2	hypothetical protein		Putative_structural
NC_007189	NC_007189.NC_007189_gene_0002	76	1	predicted by Glimmer		Putative_structural
NC_007189	NC_007189.NC_007189_gene_0006	115	2	predicted by Glimmer		Putative_structural
NC_008574	NC_008574.YP_863908.1	98	2	hypothetical protein		Putative_structural
NC_008574	NC_008574.YP_863909.1	69	2	hypothetical protein		Putative_structural
NC_008575	NC_008575.YP_863925.1	111	1	hypothetical protein		Putative_structural
NC_009987	NC_009987.YP_001552214.1	77	1	hypothetical protein		Putative_structural
NC_009987	NC_009987.YP_001552215.1	82	1	hypothetical protein		Putative_structural
NC_009987	NC_009987.YP_001552216.1	99	2	hypothetical protein		Putative_structural
NC_009987	NC_009987.YP_001552220.1	67	1	hypothetical protein		Putative_structural
NC_009987	NC_009987.YP_001552223.1	78	2	hypothetical protein		Putative_structural
NC_011399	NC_011399.YP_002290955.1	98	1	hypothetical protein		Putative_structural
NC_011399	NC_011399.YP_002290956.1	69	2	hypothetical protein		Putative_structural
NC_011399	NC_011399.YP_002290958.1	82	1	hypothetical protein		Putative_structural
NC_012757	NC_012757.YP_002925190.1	81	1	hypothetical protein		Putative_structural
NC_015209	NC_015209.YP_004286238.1	97	2	Ace		Putative_structural
NC_015297	NC_015297.YP_004327587.1	60	1	hypothetical protein		Putative_structural
NC_015586	NC_015586.YP_004539133.1	63	1	hypothetical protein		Putative_structural
NC_015586	NC_015586.YP_004539136.1	94	1	hypothetical protein		Putative_structural
NC_016162	NC_016162.YP_004934226.1	76	2	hypothetical protein		Putative_structural
NC_016162	NC_016162.YP_004934231.1	61	1	hypothetical protein		Putative_structural
NC_019548	NC_019548.YP_007011048.1	111	1	hypothetical protein		Putative_structural
NC_019548	NC_019548.YP_007011051.1	91	2	hypothetical protein		Putative_structural
NC_021569	NC_021569.YP_008130368.1	85	1	hypothetical protein		Putative_structural
NC_021569	NC_021569.YP_008130370.1	89	1	hypothetical protein		Putative_structural
NC_021866	NC_021866.YP_008320410.1	111	1	hypothetical protein		Putative_structural
NC_021866	NC_021866.YP_008320413.1	87	2	hypothetical protein		Putative_structural
NC_023586	NC_023586.YP_009008120.1	74	1	hypothetical protein		Putative_structural
NC_023586	NC_023586.YP_009008125.1	62	1	hypothetical protein		Putative_structural
NC_023586	NC_023586.YP_009008134.1	95	1	hypothetical protein		Putative_structural
NC_025454	NC_025454.YP_009103098.1	98	1	hypothetical protein		Putative_structural
NC_025454	NC_025454.YP_009103099.1	69	2	hypothetical protein		Putative_structural
NC_025454	NC_025454.YP_009103101.1	82	1	hypothetical protein		Putative_structural
NC_026582	NC_026582.YP_009123864.1	55	2	protein E		Putative_structural
NC_026612	NC_026612.YP_009126690.1	55	2	protein E		Putative_structural
NC_026613	NC_026613.YP_009126698.1	55	2	protein E		Putative_structural
