## Supplementary Table 4 for "Cryptic inoviruses are pervasive in bacteria and archaea across Earth’s biomes"

### Sheet: Validation new host groups
Host group	Number of inovirus species	Validation: example of an inovirus prophage in a large host contig and/or a CRISPR spacer hit between the predicted inovirus and the expected host group
Aenigmarchaeota	1	CRISPR spacer hit to the same metagenome-assembled genome affiliated to Aenigmarchaeota (IMG Taxon ID 2721755895)
Euryarchaeota	3	Integrated prophages in large contigs, e.g. contig Ga0073305_102 (449kb) from Methanolobus vulcani PL 12/M (IMG Taxon ID 2642422561)
Candidate Phyla Radiation (CPR)	9	Integrated prophages in large contigs, e.g. contig Ga0076004_106 (141) from Magasanikbacteria bacterium GW2011_GWA2_56_11 (IMG Taxon ID 2626542101)
Planctomycetes	5	Integrated prophages in large contigs, e.g. contig BAFH01000003 (1.9Mb) from Planctomycetaceae bacterium KSU-1 (IMG Taxon ID 2531839184)
Chlamydiae	8	N/A
Verrucomicrobia	4	Integrated prophages in large contigs, e.g. contig Ga0056855_1104 (76kb) from Verrucomicrobium sp. BvORR034 (IMG Taxon ID 2609460309)
Lentisphaerae	2	Integrated prophages in large contigs, e.g. contig ctg390: NZ_ABDE02000001 (1.4Mb) from Victivallis vadensis ATCC BAA-548 (IMG Taxon ID 650633000)
Spirochaetes	2	N/A
Aquificae	2	Integrated prophages in large contigs, e.g. contig Ga0170388_115 (16kb) from Hydrogenobacter hydrogenophilus DSM 2913 (IMG Taxon ID 2728369262)
Epsilonproteobacteria	33	Integrated prophages in large contigs, e.g. contig BG71DRAFT_JFAP01000004_1.4 (286kb) from Campylobacter sp. CIT045 (IMG Taxon ID 2582581003); 103 CRISPR spacer hits
Zetaproteobacteria	2	Integrated prophages in large contigs, e.g. contig EKFM39DRFT_M39-NEB_NODE_5_len_144183_cov_116_867_ID_9.5 (144kb) from Mariprofundus sp. EKF-M39 (IMG Taxon ID 2571042360)
Nitrospirae	1	Integrated prophages in large contigs, e.g. contig Ga0155970_173 (45kb) from Nitrospirae bacterium RIFCSPLOWO2_02_FULL_62_14 (IMG Taxon ID 2710724012)
Deltaproteobacteria	14	Integrated prophages in large contigs, e.g. contig DespoDRAFT_DPC.1 (287kb) from Desulfobacter postgatei 2ac9 (IMG Taxon ID 2508501023); 2 CRISPR spacer hits
Acidobacteria	1	N/A
Cyanobacteria	4	Integrated prophages in large contigs, e.g. contig NZ_DS989859 (178kb) from Coleofasciculus chthonoplastes PCC 7420 (IMG Taxon ID 647533184); 3 CRISPR spacer hits
Chloroflexi	8	Integrated prophages in large contigs, e.g. contig K361DRAFT_scf7180000000011_quiver.4 (266kb) from Kallotenue papyrolyticum JKG1 (IMG Taxon ID 2540355016); 11 CRISPR spacer hits
Clostridia	60	Integrated prophages in large contigs, e.g. contig NC_009922 (3.1Mb) from Alkaliphilus oremlandii OhILAs (IMG Taxon ID 641228475); 129 CRISPR spacer hits
Erysipelotrichaceae	1	Integrated prophages in large contigs, e.g. contig NZ_ABFX02000008 (965kb) from Erysipelatoclostridium ramosum DSM 1402 (IMG Taxon ID 641736198); 1 CRISPR spacer hit
Bacilli	61	Integrated prophages in large contigs, e.g. contig Ga0105849_104 (159kb) from Alicyclobacillus montanus USBA-503 (IMG Taxon ID 2667527379); 458 CRISPR spacer hits
Myxococcales	4	Integrated prophages in large contigs, e.g. contig EJ46DRAFT_scaffold00001.1 (480kb) from Desulfofustis glycolicus DSM 9705 (IMG Taxon ID 2585428080)
